# Rtt107 cooperates with Rad55 or Slx4 to maintain genome stability in *Saccharomyces cerevisiae*

**DOI:** 10.1101/2024.02.05.579050

**Authors:** Joshua A. R. Brown, Michael S. Kobor

## Abstract

A range of genome maintenance factors respond to endogenous and exogenous DNA damage to prevent mutations and cell death. The scaffold protein, Rtt107, is important for the growth of cells exposed to DNA-damaging agents in the budding yeast *Saccharomyces cerevisiae*. Rtt107 binds to a diverse array of partner proteins, such as Slx4, and responds to DNA damage by localizing to phosphorylated histone H2A. Rad55–Rad57, a heterodimer involved in DNA repair, also binds to Rtt107, but the function of the Rtt107–Rad55–Rad57 complex remains unclear. In addition to their sensitivity to DNA-damaging agents, *rtt107*Δ mutants exhibit spontaneous genome instability phenotypes, including spontaneous loss of heterozygosity (LOH) caused by crossovers and other genetic events. However, the binding partners with which Rtt107 interacts to prevent spontaneous genome instability have yet to be elucidated. Here, we showed that Rtt107 acts in the same pathway as Rad55 to limit LOH, specifically by preventing crossover events. A *rad55-S404A* phosphorylation site mutation largely disrupted the interaction between Rtt107 and Rad55–Rad57, resulting in increased LOH and crossover rates, consistent with the contribution of Rtt107–Rad55–Rad57 interaction to genome stability. Strikingly, an *rtt107-K887M* mutation that reduces Rtt107 recruitment to H2A did not result in an LOH phenotype, suggesting that the role of Rtt107 in preventing LOH is distinct from its function as an H2A-binding scaffold. Rtt107 did not function primarily in the same pathway as Rad55 to limit recombination at the sensitive ribosomal DNA (rDNA) locus, but instead acted with Slx4 to maintain rDNA stability, suggesting that interactions of Rtt107 with different partners prevented distinct types of instability. Taken together, our observations suggested that Rtt107 limits spontaneous LOH and crossover events in part by binding to Rad55 in a manner dependent on Rad55-S404.

**Author Summary:** Numerous proteins are involved in the repair of damaged DNA and prevention of genome instability in cells, which would otherwise result in persistent changes to DNA. Genome maintenance pathways are evolutionarily conserved, and the budding yeast, *Saccharomyces cerevisiae*, is a powerful model organism for investigating the maintenance of genome integrity. Rtt107 is a scaffold protein expressed in yeast, containing conserved protein domains that are important for the function of genome maintenance proteins. Although the functions of Rtt107 in cells treated with DNA-damaging agents have been characterized in some detail, it remains unclear how Rtt107 prevents spontaneous genome instability in cells growing under normal conditions. Here, we found that Rtt107 prevents specific types of spontaneous genome instability and acts in the same pathway as the DNA repair protein, Rad55, to which it binds. Mutation of a possible Rtt107 binding site on Rad55 showed that Rtt107 indeed limited genome instability in part by binding to Rad55. Strikingly, Rtt107 also showed Rad55-independent roles in preventing ribosomal DNA (rDNA) instability, and in this context Rtt107 cooperated in part with its binding partner Slx4. Taken together, our results revealed the pathways by which the evolutionarily conserved protein Rtt107 limits spontaneous genome instability.
