## Supplementary Table S1 for "Rtt107 cooperates with Rad55 or Slx4 to maintain genome stability in *Saccharomyces cerevisiae*"

### Sheet: Table S1
Table S1. Yeast strains used in this study
Strain	Relevant Genotype
MKY2040	mata his4 leu2::KANMX6
MKY1948	mata/α RAD5 ade2-1/ADE2 lys2∆/LYS2 his3-11 leu2-3,112 trp1-1 ura3-1 can1-100
MKY1949	MKY1948, rtt107::KANMX6 [pRS315]
MKY1950	MKY1948, rtt107::KANMX6 [pRS315, RTT107-3xFLAG::NATMX6]
MKY1951	MKY1948, rtt107::KANMX6 [pRS315, rtt107-K887M-3xFLAG::NATMX6]
MKY1952	MKY1948, rtt107::KANMX6 [pRS315, rtt107∆BRCT5/6-3xFLAG::NATMX6]
MKY1953	MKY1948, rtt107::KANMX6 [pRS315, rtt107-K192M-3xFLAG::NATMX6]
MKY1954	MKY1948, rtt107::KANMX6 [pRS315, rtt107-K426M-3xFLAG::NATMX6]
MKY1955	MKY1948, rtt107::KANMX6 [pRS315, rtt107-S743A,T758A,T773A,S806A-3xFLAG::NATMX6]
MKY9	mata/α ade2-1/ADE2 lys2∆/LYS2 his3-11 leu2-3,112 trp1-1 ura3-1 can1-100
MKY11	mata his4
MKY1960	MKY9, hta1htb1::NATMX6 hta2htb2::HYGMX6 [pRS413, HTA1-HTB1]
MKY1961	MKY9, hta1htb1::NATMX6 hta2htb2::HYGMX6 [pRS413, hta1-S129A-HTB1]
MKY1962	MKY9, rtt107::KANMX6 hta1htb1::NATMX6 hta2htb2::HYGMX6 [pRS413, HTA1-HTB1]
MKY1963	MKY9, rtt107::KANMX6 hta1htb1::NATMX6 hta2htb2::HYGMX6 [pRS413, hta1-S129A-HTB1]
MKY2006	MKY9, slx4::HYGMX
MKY1967	MKY9, rtt107::KANMX6
MKY2007	MKY9, slx4::HYGMX rtt107::KANMX6
MKY2010	MKY9, smc6-9-3xHA::HIS3
MKY2011	MKY9, smc6-9-3xHA::HIS3 rtt107::KANMX6
MKY2008	MKY9, mms22::NATMX4
MKY2009	MKY9, mms22::NATMX4 rtt107::KANMX6
MKY2012	MKY1948, mms4::hph-NT1 trp1-1::mms4-SSSSSSSS48,55,103,133,221,291,301,428AAAAAAAA::TRP1
MKY2013	MKY1948, mms4::hph-NT1 trp1-1::mms4-SSSSSSSS48,55,103,133,221,291,301,428AAAAAAAA::TRP1 rtt107::KANMX6
MKY2014	MKY9, sgs1::HYGMX
MKY2015	MKY9, sgs1::HYGMX rtt107::KANMX6
MKY1971	MKY9, rad55::HIS3
MKY1972	MKY9, rad55::HIS3 rtt107::KANMX6
MKY1975	MKY1948, rtt107::KANMX6
MKY1976	MKY1948, rad55::HIS3
MKY1977	MKY1948, rad55::HIS3 rtt107::KANMX6
MKY1956	MKY9, rad9::NAT-NT2 TRP1::RAD9
MKY1957	MKY9, rad9:NAT-NT2 TRP1::rad9-ST462,474AA
MKY1958	MKY9, rad9::NAT-NT2 TRP1::RAD9 rtt107::KANMX6
MKY1959	MKY9, rad9::NAT-NT2 TRP1::rad9-ST462,474AA rtt107::KANMX6
MKY1985	mata/α RAD5 ade2-1 his3-11 leu2-3,112 trp1-1 ura3-1 can1-100 (V9229::HYG V261553::HIS3)/(V9229::KAN can1∆::SUP4-o V261553::LEU2)
MKY1987	MKY1985, rad55::TRP1
MKY1986	MKY1985, rtt107::NATMX4
MKY1988	MKY1985, rad55::TRP1 rtt107::NATMX4
MKY10	matα his4
MKY1947	matα RAD5 lys2∆ his3-11 leu2-3,112 trp1-1 ura3-1 can1-100
MKY1980	MKY1947, rtt107::KANMX6
MKY1981	MKY1947, rad55::HIS3
MKY1982	MKY1947, rtt107::KANMX6 rad55::HIS3
MKY1789	matα RAD5 ade2-1 his3-11 leu2-3,112 trp1-1 ura3-1 can1-100 rDNA::ADE2-CAN1
MKY2036	MKY1789, rad55::HIS3
MKY2033	MKY1789, rtt107::KANMX6
MKY2037	MKY1789, rad55::HIS3 rtt107::KANMX6
MKY2038	MKY1789, slx4::HYGMX
MKY2039	MKY1789, rtt107::KANMX6 slx4::HYGMX
MKY1964	MKY9, rev3::LEU2
MKY1965	MKY9, ubc13::LEU2
MKY1966	MKY9, rad18::LEU2
MKY1968	MKY9, rev3::LEU2 rtt107::KANMX6
MKY1969	MKY9, ubc13::LEU2 rtt107::KANMX6
MKY1970	MKY9, rad18::LEU2 rtt107::KANMX6
MKY1989	MKY1947, 3xFLAG-RAD55
MKY1990	MKY1947, RAD57-3xHA::NATMX4 RTT107-3xVSV::HYGMX
MKY1991	MKY1947, 3xFLAG-RAD55 RTT107-3xVSV::HYGMX RAD57-3xHA::NATMX4
MKY1992	MKY1947, 3xFLAG-RAD55-S404A RTT107-3xVSV::HYGMX RAD57-3xHA::NATMX4
MKY1993	MKY1947, 3xFLAG-RAD55 RTT107-3xVSV::HYGMX rad57::LEU2
MKY1946	mata RAD5 lys2∆ his3-11 leu2-3,112 trp1-1 ura3-1 can1-100
MKY1995	MKY1946, 3xFLAG-RAD55
MKY1996	MKY1946, 3xFLAG-RAD55-S404A
MKY1997a	MKY1946, rad55∆::URA3K.l
MKY2002	MKY1948, 3xFLAG-RAD55
MKY2003	MKY1948, 3xFLAG-RAD55-S404A
MKY2004	MKY1948, 3xFLAG-RAD55 rtt107::KANMX6
MKY2005	MKY1948, 3xFLAG-RAD55-S404A rtt107::KANMX6
MKY1998	MKY1985, 3xFLAG-RAD55
MKY1999	MKY1985, 3xFLAG-RAD55-S404A
MKY2000	MKY1985, 3xFLAG-RAD55 rtt107::NATMX4
MKY2001	MKY1985, 3xFLAG-RAD55-S404A rtt107::NATMX4
a URA3Kl: URA3 gene from Kluveromyces lactis.
All strains were constructed for this work (details upon request) or were from the laboratory collections. Strains were in the W303 background or RAD5-corrected W303 background, as indicated.
