## Supplementary Table S2 for "Rtt107 cooperates with Rad55 or Slx4 to maintain genome stability in *Saccharomyces cerevisiae*"

### Sheet: Table S2
Table S2. Plasmids used in this study
Plasmid	Relevant Genotype	Source
pJB9	pRS315, RTT107	This study
pRS315	LEU2	[89]
pMK552	pRS315, RTT107-3xFLAG::NATMX6	[10]
pMK608	pRS315, rtt107-K192M-3xFLAG::NATMX6	[10]
pMK609	pRS315, rtt107-K426M-3xFLAG::NATMX6	[10]
pMK561	pRS315, rtt107-K887M-3xFLAG::NATMX6	[10]
pMK569	pRS315, rtt107∆BRCT5/6-3xFLAG::NATMX6	[10]
pMK666	pRS315,rtt107-S743A,T758A,T773A,S806A-3xFLAG::NATMX6	This study
pMK429	pRS413, HTA1-HTB1	[90]
pMK430	pRS413, hta1-S129A-HTB1	[90]
